# Phyllosphere exudates select for distinct microbiome members in sorghum epicuticular wax and aerial root mucilage

**DOI:** 10.1101/2022.07.18.500406

**Authors:** Marco E. Mechan-Llontop, John Mullet, Ashley Shade

## Abstract

Phyllosphere exudates create specialized microhabitats that shape microbial community diversity. Here, we explore the microbiome associated with two sorghum phyllosphere exudates, the epicuticular wax and aerial root mucilage. We hypothesized that these exudates selectively enrich for microbiome members that support host resilience to stress. Thus, we assessed the microbiome associated with the epicuticular wax from sorghum plants under non-limiting and limiting water conditions, and the aerial root mucilage from nitrogen-fertilized and non-fertilized plants. In parallel, we isolated and characterized hundreds of bacteria from wax and mucilage, and integrated data from cultivation-independent and -dependent approaches to gain deeper insights into phyllosphere functions and phenotypes. We found that *Sphingomonadaceae* and *Rhizobiaceae* families were the major taxa in the wax regardless of water availability to plants and that plant development only modestly affected wax bacterial community structure. The mucilage-associated bacterial microbiome contained several described diazotrophic species, and its structure was strongly influenced by sorghum development but only modestly influenced by fertilization. In contrast, the fungal community structure of mucilage was strongly affected by the year of sampling but not by fertilization or plant developmental stage, suggesting a decoupling of fungal-bacterial dynamics in the mucilage. Our bacterial isolate collection from wax and mucilage increased phylogenetic diversity of non-rhizosphere, plant-associated bacteria by ~20% from previous work, and several isolates matched 100% to detected amplicon sequence variants. This work expands our understanding of the microbiome of phyllosphere exudates and advances our long-term goal of translating microbiome research to support sorghum cultivation for biofuel production.
