## Supplementary Table 1 for "Phyllosphere exudates select for distinct microbiome members in sorghum epicuticular wax and aerial root mucilage"

### Sheet: Wilcoxon rank
Supplementary Table 1 .- Comparisons using Wilcoxon rank sum test with continuity correction
Data set	Plant exudate	variable	index	p-value	Significance
Bacteria	Mucilage	Developmental stage	Observed	0.829278
	Mucilage	Developmental stage	Chao1	0.487798
	Mucilage	Developmental stage	Shannon	2.12284e-05	**
	Mucilage	Developmental stage	Simpson	1.21e-08	**
	Mucilage	Fertilization status	Observed	0.148475
	Mucilage	Fertilization status	Chao1	0.172827
	Mucilage	Fertilization status	Shannon	0.845597
	Mucilage	Fertilization status	Simpson	0.671381
	Mucilage	Year	Observed	0.225233
	Mucilage	Year	Chao1	0.195537
	Mucilage	Year	Shannon	0.475372
	Mucilage	Year	Simpson	0.765482
	Epicuticular wax	Developmental stage	Observed	0.0333595	**
	Epicuticular wax	Developmental stage	Chao1	0.030484	**
	Epicuticular wax	Developmental stage	Shannon	0.485207
	Epicuticular wax	Developmental stage	Simpson	0.618407
Fungi	Mucilage	Developmental stage	Observed	0.695322
	Mucilage	Developmental stage	Chao1	0.886761
	Mucilage	Developmental stage	Shannon	0.131258
	Mucilage	Developmental stage	Simpson	0.702224
	Mucilage	Fertilization status	Observed	0.00608489	**
	Mucilage	Fertilization status	Chao1	0.00433538	**
	Mucilage	Fertilization status	Shannon	0.912634
	Mucilage	Fertilization status	Simpson	0.543647
	Mucilage	Year	Observed	0.00830701	**
	Mucilage	Year	Chao1	0.00889927	**
	Mucilage	Year	Shannon	0.00412843	**
	Mucilage	Year	Simpson	0.000909712	**
