## Supplementary Table 2 for "Phyllosphere exudates select for distinct microbiome members in sorghum epicuticular wax and aerial root mucilage"

### Sheet: Sheet1
Table S2: Media and conditions used in this study to culture the wax and mucilage microbiomes.
Sample type	Dilution	Temperature	Oxigen condtion	Media	Target phenotype	No. Plates
Epicuticular and Mucilage	10-1 to 10-4	25 oC and 37 oC	Aerobic and Anaerobic	R2A	Diversity	16
Epicuticular and Mucilage	10-1 to 10-4	25 oC and 37 oC	Aerobic and Anaerobic	50% R2A	Diversity	16
Epicuticular and Mucilage	10-1 to 10-4	25 oC and 37 oC	Aerobic and Anaerobic	TSA	Diversity	16
Epicuticular and Mucilage	10-1 to 10-4	25 oC and 37 oC	Aerobic and Anaerobic	50% TSA	Diversity	16
Epicuticular and Mucilage	10-1 to 10-4	25 oC and 37 oC	Aerobic and Anaerobic	M9	Diversity	16
Epicuticular and Mucilage	10-1 to 10-4	25 oC and 37 oC	Aerobic and Anaerobic	King B	Pseudomonas species	16
Epicuticular and Mucilage	10-1 to 10-4	25 oC and 37 oC	Aerobic and Anaerobic	Jensen	Nitrogen fixation	16
Epicuticular and Mucilage	10-1 to 10-4	25 oC and 37 oC	Aerobic and Anaerobic	M9 Nitrogen-free with 1% xylose	Nitrogen fixation	16
Epicuticular and Mucilage	10-1 to 10-4	25 oC and 37 oC	Aerobic and Anaerobic	M9 Nitrogen-free with 1% galactose	Nitrogen fixation	16
Epicuticular and Mucilage	10-1 to 10-4	25 oC and 37 oC	Aerobic and Anaerobic	M9 Nitrogen-free with 1% arabinose	Nitrogen fixation	16
Epicuticular and Mucilage	10-1 to 10-4	25 oC and 37 oC	Aerobic and Anaerobic	M9 Nitrogen-Carbon free	Nitrogen fixation	16
Epicuticular and Mucilage	10-1 to 10-4	25 oC and 37 oC	Aerobic and Anaerobic	Pirovskaya	Phosphate solubilization	16
Epicuticular and Mucilage	10-1 to 10-4	28 oC	Aerobic	50% TSB with 1% linalool	Resistance to terpenoids	8
Epicuticular and Mucilage	10-1 to 10-4	28 oC	Aerobic	50% TSB with 1% B-caryophyllene	Resistance to terpenoids	8
Epicuticular and Mucilage	10-1 to 10-4	28 oC	Aerobic	50% TSB with 6000 polyethylene-glycol	Osmotic tolerance	8
Epicuticular and Mucilage	10-1 to 10-4	25 oC	Aerobic	Gauze N-1	Actinobacteria species	8
Epicuticular and Mucilage	10-1 to 10-4	25 oC	Aerobic	MMS Methanol	Methylobacterium species	8
