## Supplementary Table 3 for "Phyllosphere exudates select for distinct microbiome members in sorghum epicuticular wax and aerial root mucilage"

### Sheet: Mucilage-Family
Supplementary Table 3: Relative abundance of bacterial taxa present in culture-independent and dependent approaches. Family level. Cut-off families < 0.1%
Exudate Source	Culture approach	Family	Abundance
Mucilage	Culture.Independent	Alcaligenaceae	0.115353
Mucilage	Culture.Independent	Elsteraceae	0.12122
Mucilage	Culture.Independent	Bdellovibrionaceae	0.157546
Mucilage	Culture.Independent	Acetobacteraceae	0.179736
Mucilage	Culture.Independent	Paenibacillaceae	0.184043
Mucilage	Culture.Independent	Microscillaceae	0.243836
Mucilage	Culture.Independent	Moraxellaceae	0.26815
Mucilage	Culture.Independent	Beijerinckiaceae	0.27832
Mucilage	Culture.Independent	Rhodanobacteraceae	0.298528
Mucilage	Culture.Independent	Enterobacteriaceae	0.322901
Mucilage	Culture.Independent	Caulobacteraceae	0.483024
Mucilage	Culture.Independent	Yersiniaceae	0.516876
Mucilage	Culture.Independent	Microbacteriaceae	0.69125
Mucilage	Culture.Independent	Rubritaleaceae	0.863898
Mucilage	Culture.Independent	Hymenobacteraceae	1.0624
Mucilage	Culture.Independent	Spirosomaceae	1.15047
Mucilage	Culture.Independent	Comamonadaceae	1.16815
Mucilage	Culture.Independent	Xanthomonadaceae	1.68659
Mucilage	Culture.Independent	Other<0.1	2.06171
Mucilage	Culture.Independent	Cytophagaceae	2.56034
Mucilage	Culture.Independent	Oxalobacteraceae	3.49301
Mucilage	Culture.Independent	Chitinophagaceae	3.9559
Mucilage	Culture.Independent	Weeksellaceae	5.92504
Mucilage	Culture.Independent	Sphingomonadaceae	6.12952
Mucilage	Culture.Independent	Sphingobacteriaceae	9.03587
Mucilage	Culture.Independent	Pseudomonadaceae	9.04187
Mucilage	Culture.Independent	Flavobacteriaceae	11.7998
Mucilage	Culture.Independent	Rhizobiaceae	13.7892
Mucilage	Culture.Independent	Erwiniaceae	22.4154
Mucilage	Culture.Dependent	Pseudomonadaceae	10.6557
Mucilage	Culture.Dependent	Erwiniaceae	27.0492
Mucilage	Culture.Dependent	Microbacteriaceae	15.5738
Mucilage	Culture.Dependent	Micrococcaceae	0.819672
Mucilage	Culture.Dependent	Rhizobiaceae	17.2131
Mucilage	Culture.Dependent	Xanthomonadaceae	2.45902
Mucilage	Culture.Dependent	Enterobacteriaceae	3.27869
Mucilage	Culture.Dependent	Nocardiaceae	3.27869
Mucilage	Culture.Dependent	Paenibacillaceae	2.45902
Mucilage	Culture.Dependent	Comamonadaceae	0.819672
Mucilage	Culture.Dependent	Sphingomonadaceae	7.37705
Mucilage	Culture.Dependent	Bacillaceae	1.63934
Mucilage	Culture.Dependent	Sphingobacteriaceae	1.63934
Mucilage	Culture.Dependent	Chitinophagaceae	0.819672
Mucilage	Culture.Dependent	Weeksellaceae	1.63934
Mucilage	Culture.Dependent	Flexibacteraceae	1.63934
Mucilage	Culture.Dependent	Flavobacteriaceae	0.819672
Mucilage	Culture.Dependent	Gordoniaceae	0.819672
Epicuticular wax	Culture.Independent	Staphylococcaceae	0.100698
Epicuticular wax	Culture.Independent	Saccharimonadaceae	0.118044
Epicuticular wax	Culture.Independent	Hymenobacteraceae	0.13282
Epicuticular wax	Culture.Independent	Myxococcaceae	0.137648
Epicuticular wax	Culture.Independent	Spirosomaceae	0.181149
Epicuticular wax	Culture.Independent	Bacteriovoracaceae	0.255909
Epicuticular wax	Culture.Independent	Lactobacillaceae	0.28693
Epicuticular wax	Culture.Independent	Xanthobacteraceae	0.291489
Epicuticular wax	Culture.Independent	Geodermatophilaceae	0.304506
Epicuticular wax	Culture.Independent	Nocardioidaceae	0.360454
Epicuticular wax	Culture.Independent	Flavobacteriaceae	0.378199
Epicuticular wax	Culture.Independent	Kineosporiaceae	0.494144
Epicuticular wax	Culture.Independent	Morganellaceae	0.526321
Epicuticular wax	Culture.Independent	Caulobacteraceae	0.875781
Epicuticular wax	Culture.Independent	Other<0.1	1.25953
Epicuticular wax	Culture.Independent	Beijerinckiaceae	1.28597
Epicuticular wax	Culture.Independent	Microbacteriaceae	1.30235
Epicuticular wax	Culture.Independent	Weeksellaceae	1.63452
Epicuticular wax	Culture.Independent	Oxalobacteraceae	1.85003
Epicuticular wax	Culture.Independent	Chitinophagaceae	1.92744
Epicuticular wax	Culture.Independent	Enterobacteriaceae	2.25327
Epicuticular wax	Culture.Independent	Sphingobacteriaceae	2.52628
Epicuticular wax	Culture.Independent	Erwiniaceae	2.93176
Epicuticular wax	Culture.Independent	Acetobacteraceae	4.15335
Epicuticular wax	Culture.Independent	Pseudomonadaceae	4.33132
Epicuticular wax	Culture.Independent	Cytophagaceae	4.63635
Epicuticular wax	Culture.Independent	Moraxellaceae	4.97303
Epicuticular wax	Culture.Independent	Comamonadaceae	6.154
Epicuticular wax	Culture.Independent	Xanthomonadaceae	7.2793
Epicuticular wax	Culture.Independent	Rhizobiaceae	21.9803
Epicuticular wax	Culture.Independent	Sphingomonadaceae	25.0771
Epicuticular wax	Culture.Dependent	Microbacteriaceae	39.6694
Epicuticular wax	Culture.Dependent	Sphingomonadaceae	3.30579
Epicuticular wax	Culture.Dependent	Enterobacteriaceae	7.43802
Epicuticular wax	Culture.Dependent	Xanthomonadaceae	9.09091
Epicuticular wax	Culture.Dependent	Moraxellaceae	6.61157
Epicuticular wax	Culture.Dependent	Rhizobiaceae	8.26446
Epicuticular wax	Culture.Dependent	Nocardioidaceae	6.61157
Epicuticular wax	Culture.Dependent	Methylobacteriaceae	0.826446
Epicuticular wax	Culture.Dependent	Acetobacteraceae	4.13223
Epicuticular wax	Culture.Dependent	Weekseallaceae	4.95868
Epicuticular wax	Culture.Dependent	Cytophagaceae	0.826446
Epicuticular wax	Culture.Dependent	Erwiniaceae	0.826446
Epicuticular wax	Culture.Dependent	Comamonadaceae	4.95868
Epicuticular wax	Culture.Dependent	Pseudomonadaceae	0.826446
Epicuticular wax	Culture.Dependent	Sphingobacteriaceae	0.826446
Epicuticular wax	Culture.Dependent	Caulobacteraceae	0.826446
