## Supplementary Table 4 for "Phyllosphere exudates select for distinct microbiome members in sorghum epicuticular wax and aerial root mucilage"

### Sheet: Sheet 1
Supplementary Table 4: List of bacterial strains isolated from sorghum epicuticular wax and aerial root mucilage. Isolates were taxonomically identified by sequencing the full-length 16S rRNA gene.
CollectionID	Plant genotype	Site of plant collection	Compartment	Initial Isolation Medium	Oxygen availavility	Temperature	Phylum	Class	Order	Family	Genus	Species
SORGH_AS_0189	TAM17651	Kellog Biological Station - Michigan	Mucilage	King B		25C	Proteobacteria	Gammaproteobacteria	Pseudomonadales	Pseudomonadaceae	Pseudomonas	Pseudomonas koreensis
SORGH_AS_0191	TAM17651	Kellog Biological Station - Michigan	Mucilage	King B		25C	Proteobacteria	Gammaproteobacteria	Pseudomonadales	Pseudomonadaceae	Pseudomonas	Pseudomonas koreensis
SORGH_AS_0194	TAM17651	Kellog Biological Station - Michigan	Mucilage	R2A		25C	Proteobacteria	Gammaproteobacteria	Pseudomonadales	Pseudomonadaceae	Pseudomonas	Pseudomonas reinekei
SORGH_AS_0199	TAM17651	Kellog Biological Station - Michigan	Mucilage	Pirovskaya		25C	Proteobacteria	Gammaproteobacteria	Pseudomonadales	Pseudomonadaceae	Pseudomonas	Pseudomonas psychrotolerans
SORGH_AS_0201	TAM17651	Kellog Biological Station - Michigan	Mucilage	Pirovskaya		25C	Proteobacteria	Gammaproteobacteria	Pseudomonadales	Pseudomonadaceae	Pseudomonas	Pseudomonas psychrotolerans
SORGH_AS_0209	TAM17651	Kellog Biological Station - Michigan	Mucilage	Jensen		25C	Actinobacteria	Actinobacteria	Micrococcales	Microbacteriaceae	Microbacterium	Microbacterium proteolyticum
SORGH_AS_0211	TAM17651	Kellog Biological Station - Michigan	Mucilage	Jensen		25C	Proteobacteria	Gammaproteobacteria	Pseudomonadales	Pseudomonadaceae	Pseudomonas	Pseudomonas oryzihabitans
SORGH_AS_0212	TAM17651	Kellog Biological Station - Michigan	Mucilage	Jensen		25C	Actinobacteria	Actinobacteria	Micrococcales	Micrococcaceae	Pseudathrobacter	Pseudarthrobacter equi
SORGH_AS_0227	TAM17651	Kellog Biological Station - Michigan	Mucilage	Jensen		37C	Proteobacteria	Gammaproteobacteria	Pseudomonadales	Pseudomonadaceae	Pseudomonas	Pseudomonas oryzihabitans
SORGH_AS_0260	TAM17651	Kellog Biological Station - Michigan	Mucilage	M9 + 0.4%Sucrose	Anaerobic	37C	Proteobacteria	Alphaproteobacteria	Hyphomicrobiales	Rhizobiaceae	Rhizobium	Rhizobium pusense
SORGH_AS_0279	TAM17651	Kellog Biological Station - Michigan	Mucilage	Jensen		37C	Proteobacteria	Gammaproteobacteria	Pseudomonadales	Pseudomonadaceae	Pseudomonas	Pseudomonas oryzihabitans
SORGH_AS_0282	TAM17651	Kellog Biological Station - Michigan	Mucilage	Jensen		37C	Proteobacteria	Gammaproteobacteria	Xanthomonadales	Xanthomonadaceae	Stenotrophomonas	Stenotrophomonas rhizophila
SORGH_AS_0285	TAM17651	Kellog Biological Station - Michigan	Mucilage	Jensen	Anaerobic	37C	Proteobacteria	Alphaproteobacteria	Hyphomicrobiales	Rhizobiaceae	Agrobacterium	Rhizobium pusense
SORGH_AS_0287	TAM17651	Kellog Biological Station - Michigan	Mucilage	Jensen	Anaerobic	37C	Proteobacteria	Gammaproteobacteria	Enterobacterales	Enterobacteriaceae	Pantoea	Pantoea agglomerans
SORGH_AS_0301	TAM17651	Kellog Biological Station - Michigan	Mucilage	Jensen		25C	Actinobacteria	Actinobacteria	Mycobacteriales	Nocardiaceae	Rhodococcus	Rhodococcus sp
SORGH_AS_0303	TAM17651	Kellog Biological Station - Michigan	Mucilage	Jensen		25C	Actinobacteria	Actinobacteria	Mycobacteriales	Nocardiaceae	Rhodococcus	Rhodococcus sp
SORGH_AS_0304	TAM17651	Kellog Biological Station - Michigan	Mucilage	Jensen	Anaerobic	25C	Proteobacteria	Gammaproteobacteria	Enterobacterales	Enterobacteriaceae	Atlantibacter	Atlantibacter hermannii
SORGH_AS_0313	TAM17651	Kellog Biological Station - Michigan	Mucilage	Jensen	Anaerobic	25C	Proteobacteria	Gammaproteobacteria	Enterobacterales	Enterobacteriaceae	Pantoea	Pantoea agglomerans
SORGH_AS_0321	TAM17651	Kellog Biological Station - Michigan	Mucilage	Jensen	Anaerobic	25C	Proteobacteria	Gammaproteobacteria	Xanthomonadales	Xanthomonadaceae	Stenotrophomonas	Stenotrophomonas chelatiphaga
SORGH_AS_0335	TAM17651	Kellog Biological Station - Michigan	Mucilage	R2A	Anaerobic	25C	Proteobacteria	Betaproteobacteria	Burkholderiales	Comamonadaceae	Acidovorax	Acidovorax wautersii
SORGH_AS_0344	TAM17651	Kellog Biological Station - Michigan	Mucilage	R2A		37C	Actinobacteria	Actinobacteria	Micrococcales	Microbacteriaceae	Microbacterium	Microbacterium proteolyticum
SORGH_AS_0345	TAM17651	Kellog Biological Station - Michigan	Mucilage	R2A		37C	Proteobacteria	Alphaproteobacteria	Hyphomicrobiales	Rhizobiaceae	Agrobacterium	Agrobacterium larrymoorei
SORGH_AS_0356	TAM17651	Kellog Biological Station - Michigan	Mucilage	R2A		37C	Proteobacteria	Alphaproteobacteria	Hyphomicrobiales	Rhizobiaceae	Agrobacterium	Agrobacterium larrymoorei
SORGH_AS_0393	TAM17651	Kellog Biological Station - Michigan	Mucilage	R2A		25C	Proteobacteria	Alphaproteobacteria	Sphingomonadales	Sphingomonadaceae	Sphingomonas	Siphonobacter intestinalis
SORGH_AS_0407	TAM17651	Kellog Biological Station - Michigan	Mucilage	R2A + PEG6000 -0.73MPa		28C	Firmicutes	Bacilli	Bacillales	Bacillaceae	Bacillus	Bacillus proteolyticus
SORGH_AS_0410	TAM17651	Kellog Biological Station - Michigan	Mucilage	R2A + PEG6000 -0.73MPa		28C	Proteobacteria	Gammaproteobacteria	Enterobacterales	Erwiniaceae	Pantoea	Pantoea anthophila
SORGH_AS_0421	TAM17651	Kellog Biological Station - Michigan	Mucilage	M9 + 0.4%Sucrose		25C	Actinobacteria	Actinobacteria	Micrococcales	Microbacteriaceae	Microbacterium	Microbacterium testaceum
SORGH_AS_0422	TAM17651	Kellog Biological Station - Michigan	Mucilage	M9 + 0.4%Sucrose		25C	Bacteroidetes	Sphingobacteriia	Sphingobacteriales	Sphingobacteriaceae	Mucilaginibacter	Mucilaginibacter terrae
SORGH_AS_0426	TAM17651	Kellog Biological Station - Michigan	Mucilage	M9 + 0.4%Sucrose		25C	Actinobacteria	Actinobacteria	Micrococcales	Microbacteriaceae	Microbacterium	Microbacterium testaceum
SORGH_AS_0428	TAM17651	Kellog Biological Station - Michigan	Mucilage	M9 + 0.4%Sucrose		25C	Actinobacteria	Actinobacteria	Micrococcales	Microbacteriaceae	Microbacterium	Microbacterium binotii
SORGH_AS_0438	TAM17651	Kellog Biological Station - Michigan	Mucilage	M9 + 0.4%Sucrose		25C	Proteobacteria	Alphaproteobacteria	Sphingomonadales	Sphingomonadaceae	Sphingomonas	Sphingomonas roseiflava
SORGH_AS_0440	TAM17651	Kellog Biological Station - Michigan	Mucilage	M9 + 0.4%Sucrose		25C	Proteobacteria	Alphaproteobacteria	Hyphomicrobiales	Rhizobiaceae	Agrobacterium	Agrobacterium fabrum
SORGH_AS_0441	TAM17651	Kellog Biological Station - Michigan	Mucilage	M9 + 0.4%Sucrose		25C	Bacteroidetes	Chitinophagia	Chitinophagales	Chitinophagaceae	Heliimonas	Heliimonas saccharivorans
SORGH_AS_0442	TAM17651	Kellog Biological Station - Michigan	Mucilage	M9 + 0.4%Sucrose		25C	Proteobacteria	Alphaproteobacteria	Hyphomicrobiales	Rhizobiaceae	Rhizobium	Rhizobium soli
SORGH_AS_0445	TAM17651	Kellog Biological Station - Michigan	Mucilage	TSA		25C	Actinobacteria	Actinobacteria	Micrococcales	Microbacteriaceae	Microbacterium	Microbacterium phyllosphaerae
SORGH_AS_0446	TAM17651	Kellog Biological Station - Michigan	Mucilage	TSA		25C	Actinobacteria	Actinobacteria	Micrococcales	Microbacteriaceae	Microbacterium	Microbacterium testaceum
SORGH_AS_0447	TAM17651	Kellog Biological Station - Michigan	Mucilage	TSA		25C	Bacteroidetes	Flavobacteria	Flavobacteriales	Weeksellaceae	Chryseobacterium	Chryseobacterium hagamense
SORGH_AS_0457	TAM17651	Kellog Biological Station - Michigan	Mucilage	TSA		25C	Proteobacteria	Gammaproteobacteria	Xanthomonadales	Xanthomonadaceae	Stenotrophomonas	Stenotrophomonas rhizophila
SORGH_AS_0459	TAM17651	Kellog Biological Station - Michigan	Mucilage	TSA		25C	Proteobacteria	Gammaproteobacteria	Pseudomonadales	Pseudomonadaceae	Pseudomonas	Pseudomonas oryzihabitans
SORGH_AS_0460	TAM17651	Kellog Biological Station - Michigan	Mucilage	TSA		25C	Proteobacteria	Alphaproteobacteria	Hyphomicrobiales	Rhizobiaceae	Agrobacterium	Agrobacterium fabrum
SORGH_AS_0475	TAM17651	Kellog Biological Station - Michigan	Mucilage	R2A + 1% caryophyllene		28C	Proteobacteria	Gammaproteobacteria	Enterobacterales	Erwiniaceae	Pantoea	Pantoea anthophila
SORGH_AS_0480	TAM17651	Kellog Biological Station - Michigan	Mucilage	R2A + PEG6000 -0.73MPa		28C	Actinobacteria	Actinobacteria	Micrococcales	Microbacteriaceae	Microbacterium	Microbacterium testaceum
SORGH_AS_0502	TAM17651	Kellog Biological Station - Michigan	Mucilage	M9 N-free + 1% xylose, pH 7		25C	Actinobacteria	Actinobacteria	Micrococcales	Microbacteriaceae	Microbacterium	Microbacterium testaceum
SORGH_AS_0505	TAM17651	Kellog Biological Station - Michigan	Mucilage	M9 N-free + 1% xylose, pH 7		25C	Actinobacteria	Actinobacteria	Micrococcales	Microbacteriaceae	Microbacterium	Microbacterium oleivorans
SORGH_AS_0510	TAM17651	Kellog Biological Station - Michigan	Mucilage	R2A + 0.1% linalool		37C	Firmicutes	Bacilli	Bacillales	Bacillaceae	Bacillus	Bacillus drentensis
SORGH_AS_0542	TAM17651	Kellog Biological Station - Michigan	Mucilage	M9-N-free + 1% galactose, pH 5.8		37C	Proteobacteria	Alphaproteobacteria	Hyphomicrobiales	Rhizobiaceae	Agrobacterium	Agrobacterium fabrum
SORGH_AS_0564	TAM17651	Kellog Biological Station - Michigan	Mucilage	Jensen		25C	Proteobacteria	Alphaproteobacteria	Hyphomicrobiales	Rhizobiaceae	Agrobacterium	Agrobacterium fabrum
SORGH_AS_0565	TAM17651	Kellog Biological Station - Michigan	Mucilage	Jensen		25C	Bacteroidetes	Cytophagia	Cytophagales	Cytophagaceae	Siphonobacter	Siphonobacter intestinalis
SORGH_AS_0585	TAM17651	Kellog Biological Station - Michigan	Mucilage	Jensen		25C	Bacteroidetes	Sphingobacteria	Sphingobacteriales	Sphingobacteriaceae	Pedobacter	Pedobacter agri
SORGH_AS_0594	TAM17651	Kellog Biological Station - Michigan	Mucilage	Jensen		37C	Actinobacteria	Actinobacteria	Micrococcales	Microbacteriaceae	Microbacterium	Microbacterium testaceum
SORGH_AS_0599	TAM17651	Kellog Biological Station - Michigan	Mucilage	Jensen		37C	Proteobacteria	Gammaproteobacteria	Pseudomonadales	Pseudomonadaceae	Pseudomonas	Pseudomonas oryzihabitans
SORGH_AS_0606	TAM17651	Kellog Biological Station - Michigan	Mucilage	Jensen		25C	Bacteroidetes	Flavobacteria	Flavobacteriales	Weeksellaceae	Chryseobacterium	Chryseobacterium hagamense
SORGH_AS_0609	TAM17651	Kellog Biological Station - Michigan	Mucilage	MMS methanol		25C	Actinobacteria	Actinobacteria	Micrococcales	Microbacteriaceae	Microbacterium	Microbacterium testaceum
SORGH_AS_0612	TAM17651	Kellog Biological Station - Michigan	Mucilage	MMS methanol		25C	Actinobacteria	Actinobacteria	Micrococcales	Microbacteriaceae	Microbacterium	Microbacterium testaceum
SORGH_AS_0613	TAM17651	Kellog Biological Station - Michigan	Mucilage	MMS methanol		25C	Proteobacteria	Alphaproteobacteria	Sphingomonadales	Sphingomonadaceae	Sphingomonas	Sphingomonas endophytica
SORGH_AS_0621	TAM17651	Kellog Biological Station - Michigan	Mucilage	MMS methanol		25C	Actinobacteria	Actinobacteria	Micrococcales	Microbacteriaceae	Microbacterium	Microbacterium testaceum
SORGH_AS_0622	TAM17651	Kellog Biological Station - Michigan	Mucilage	MMS methanol		25C	Bacteroidetes	Flavobacteria	Flavobacteriales	Flavobacteriaceae	Flavobacterium	Flavobacterium branchiicola
SORGH_AS_0631	TAM17651	Kellog Biological Station - Michigan	Mucilage	Jensen		25C	Proteobacteria	Alphaproteobacteria	Hyphomicrobiales	Rhizobiaceae	Agrobacterium	Agrobacterium larrymoorei
SORGH_AS_0659	TAM17651	Kellog Biological Station - Michigan	Mucilage	M9 + 0.4%Sucrose	Anaerobic	25C	Proteobacteria	Gammaproteobacteria	Enterobacterales	Enterobacteriaceae	Kluyvera	Kluyvera intermedia
SORGH_AS_0667	TAM17651	Kellog Biological Station - Michigan	Mucilage	M9 nitrogen-Carbon free		37C	Proteobacteria	Alphaproteobacteria	Hyphomicrobiales	Rhizobiaceae	Agrobacterium	Agrobacterium fabrum
SORGH_AS_0692	TAM17651	Kellog Biological Station - Michigan	Mucilage	M9 N-free - 1% Xylose	Anaerobic	37C	Proteobacteria	Gammaproteobacteria	Pseudomonadales	Pseudomonadaceae	Pseudomonas	Pseudomonas oryzihabitans
SORGH_AS_0701	TAM17651	Kellog Biological Station - Michigan	Mucilage	M9 N-free - 1% Xylose	Anaerobic	37C	Proteobacteria	Alphaproteobacteria	Hyphomicrobiales	Rhizobiaceae	Agrobacterium	Agrobacterium salinitolerans
SORGH_AS_0702	TAM17651	Kellog Biological Station - Michigan	Mucilage	M9 N-free - No Carbon source	Anaerobic	37C	Proteobacteria	Alphaproteobacteria	Hyphomicrobiales	Rhizobiaceae	Agrobacterium	Agrobacterium salinitolerans
SORGH_AS_0708	TAM17651	Kellog Biological Station - Michigan	Mucilage	M9 Nitrogen-free - 1% Xylose		25C	Actinobacteria	Actinobacteria	Micrococcales	Microbacteriaceae	Microbacterium	Microbacterium testaceum
SORGH_AS_0716	TAM17651	Kellog Biological Station - Michigan	Mucilage	M9 Nitrogen-free - 1% Xylose		25C	Proteobacteria	Alphaproteobacteria	Hyphomicrobiales	Rhizobiaceae	Agrobacterium	Agrobacterium larrymoorei
SORGH_AS_0739	TAM17651	Kellog Biological Station - Michigan	Mucilage	M9 N-free - 1% Xylose		37C	Proteobacteria	Alphaproteobacteria	Sphingomonadales	Sphingomonadaceae	Sphingomonas	Sphingomonas roseiflava
SORGH_AS_0742	TAM17651	Kellog Biological Station - Michigan	Mucilage	M9 N-free - 1% Xylose		37C	Proteobacteria	Alphaproteobacteria	Sphingomonadales	Sphingomonadaceae	Sphingomonas	Sphingomonas sanguinis
SORGH_AS_0745	TAM17651	Kellog Biological Station - Michigan	Mucilage	M9 N-free - 1% Xylose		37C	Proteobacteria	Alphaproteobacteria	Hyphomicrobiales	Rhizobiaceae	Rhizobium	Rhizobium nepotum
SORGH_AS_0749	TAM17651	Kellog Biological Station - Michigan	Mucilage	M9 nitrogen-Carbon free		37C	Proteobacteria	Alphaproteobacteria	Hyphomicrobiales	Rhizobiaceae	Rhizobium	Rhizobium nepotum
SORGH_AS_0755	TAM17651	Kellog Biological Station - Michigan	Mucilage	M9 nitrogen-Carbon free		37C	Proteobacteria	Alphaproteobacteria	Hyphomicrobiales	Rhizobiaceae	Agrobacterium	Agrobacterium salinitolerans
SORGH_AS_0758	TAM17651	Kellog Biological Station - Michigan	Mucilage	M9 nitrogen-Carbon free		37C	Proteobacteria	Alphaproteobacteria	Hyphomicrobiales	Rhizobiaceae	Rhizobium	Rhizobium nepotum
SORGH_AS_0759	TAM17651	Kellog Biological Station - Michigan	Mucilage	M9 nitrogen-Carbon free		37C	Proteobacteria	Alphaproteobacteria	Hyphomicrobiales	Rhizobiaceae	Agrobacterium	Agrobacterium fabrum
SORGH_AS_0765	TAM17651	Kellog Biological Station - Michigan	Mucilage	M9 nitrogen-Carbon free		25C	Actinobacteria	Actinobacteria	Micrococcales	Microbacteriaceae	Microbacterium	Microbacterium testaceum
SORGH_AS_0768	TAM17651	Kellog Biological Station - Michigan	Mucilage	M9 nitrogen-Carbon free		25C	Actinobacteria	Actinobacteria	Mycobacteriales	Nocardiaceae	Rhodococcus	Rhodococcus sovatensis
SORGH_AS_0770	TAM17651	Kellog Biological Station - Michigan	Mucilage	M9 N-free - 1% Xylose		37C	Actinobacteria	Actinomycetia	Corinebacteriales	Gordoniaceae	Gordonia	Gordonia hongkongensis
SORGH_AS_0775	TAM17651	Kellog Biological Station - Michigan	Mucilage	M9 nitrogen-Carbon free		25C	Actinobacteria	Actinobacteria	Micrococcales	Microbacteriaceae	Microbacterium	Microbacterium testaceum
SORGH_AS_0776	TAM17651	Kellog Biological Station - Michigan	Mucilage	M9 N-free - 1% Xylose		37C	Actinobacteria	Actinomycetia	Micrococcales	Microbacteriaceae	Curtobacterium	Curtobacterium oceanosedimentum
SORGH_AS_0777	TAM17651	Kellog Biological Station - Michigan	Mucilage	M9 N-free 1% Arabinose		25C	Proteobacteria	Alphaproteobacteria	Hyphomicrobiales	Rhizobiaceae	Rhizobium	Rhizobium nepotum
SORGH_AS_0787	TAM17651	Kellog Biological Station - Michigan	Mucilage	M9 N-free 1% Arabinose		25C	Proteobacteria	Alphaproteobacteria	Hyphomicrobiales	Rhizobiaceae	Agrobacterium	Agrobacterium larrymoorei
SORGH_AS_0788	TAM17651	Kellog Biological Station - Michigan	Mucilage	M9 N-free 1% Arabinose		25C	Proteobacteria	Gammaproteobacteria	Pseudomonadales	Pseudomonadaceae	Pseudomonas	Pseudomonas oryzihabitans
SORGH_AS_0789	TAM17651	Kellog Biological Station - Michigan	Mucilage	M9 N-free 1% Arabinose		37C	Proteobacteria	Alphaproteobacteria	Sphingomonadales	Sphingomonadaceae	Sphingomonas	Sphingomonas sanguinis
SORGH_AS_0791	TAM17651	Kellog Biological Station - Michigan	Mucilage	M9 N-free 1% Arabinose		37C	Proteobacteria	Gammaproteobacteria	Pseudomonadales	Pseudomonadaceae	Pseudomonas	Pseudomonas oryzihabitans
SORGH_AS_0797	TAM17651	Kellog Biological Station - Michigan	Mucilage	M9 N-free 1% Arabinose		37C	Proteobacteria	Gammaproteobacteria	Enterobacterales	Erwiniaceae	Pantoea	Pantoea anthophila
SORGH_AS_0802	TAM17651	Kellog Biological Station - Michigan	Mucilage	M9 N-free 1% Galactose		25C	Proteobacteria	Alphaproteobacteria	Sphingomonadales	Sphingomonadaceae	Sphingomonas	Sphingomonas roseiflava
SORGH_AS_0805	TAM17651	Kellog Biological Station - Michigan	Mucilage	M9 N-free 1% Galactose		25C	Actinobacteria	Actinobacteria	Micrococcales	Microbacteriaceae	Microbacterium	Microbacterium testaceum
SORGH_AS_0806	TAM17651	Kellog Biological Station - Michigan	Mucilage	M9 N-free 1% Galactose		25C	Proteobacteria	Alphaproteobacteria	Sphingomonadales	Sphingomonadaceae	Sphingomonas	Sphingomonas sanguinis
SORGH_AS_0810	TAM17651	Kellog Biological Station - Michigan	Mucilage	M9 N-free 1% Galactose		25C	Actinobacteria	Actinobacteria	Mycobacteriales	Nocardiaceae	Rhodococcus	Rhodococcus sovatensis
SORGH_AS_0820	TX08001	TAMU - College Station Texas	Epicuticular wax	R2A	Anaerobic	25C	Proteobacteria	Alphaproteobacteria	Hyphomicrobiales	Rhizobiaceae	Agrobacterium	Agrobacterium salinitolerans
SORGH_AS_0821	TX08001	TAMU - College Station Texas	Epicuticular wax	R2A	Anaerobic	25C	Actinobacteria	Actinobacteria	Micrococcales	Microbacteriaceae	Microbacterium	Microbacterium binotii
SORGH_AS_0826	TX08001	TAMU - College Station Texas	Epicuticular wax	R2A	Anaerobic	25C	Proteobacteria	Gammaproteobacteria	Enterobacterales	Enterobacteriaceae	Klebsiella	Klebsiella variicola
SORGH_AS_0828	TX08001	TAMU - College Station Texas	Epicuticular wax	R2A	Anaerobic	25C	Actinobacteria	Actinobacteria	Micrococcales	Microbacteriaceae	Microbacterium	Microbacterium binotii
SORGH_AS_0830	TX08001	TAMU - College Station Texas	Epicuticular wax	R2A + 0.5% linalool		28C	Actinobacteria	Actinobacteria	Micrococcales	Microbacteriaceae	Microbacterium	Microbacterium binotii
SORGH_AS_0833	TX08001	TAMU - College Station Texas	Epicuticular wax	R2A + 0.5% linalool		28C	Proteobacteria	Gammaproteobacteria	Xanthomonadales	Xanthomonadaceae	Pseudoxanthomonas	Pseudoxanthomonas helianthi
SORGH_AS_0834	TX08001	TAMU - College Station Texas	Epicuticular wax	R2A + 0.5% linalool		28C	Proteobacteria	Gammaproteobacteria	Enterobacterales	Enterobacteriaceae	Klebsiella	Klebsiella variicola
SORGH_AS_0835	TX08001	TAMU - College Station Texas	Epicuticular wax	R2A + 0.5% linalool		28C	Proteobacteria	Gammaproteobacteria	Pseudomonadales	Pseudomonadaceae	Pseudomonas	Pseudomonas oryzihabitans
SORGH_AS_0842	TX08001	TAMU - College Station Texas	Epicuticular wax	M9 nitrogen-Carbon free	Anaerobic	25C	Proteobacteria	Gammaproteobacteria	Enterobacterales	Enterobacteriaceae	Klebsiella	Klebsiella variicola
SORGH_AS_0846	TX08001	TAMU - College Station Texas	Epicuticular wax	M9 nitrogen-Carbon free	Anaerobic	25C	Proteobacteria	Betaproteobacteria	Burkholderiales	Comamonadaceae	Pseudacidovorax	Pseudacidovorax intermedius
SORGH_AS_0847	TX08001	TAMU - College Station Texas	Epicuticular wax	M9 nitrogen-Carbon free	Anaerobic	25C	Proteobacteria	Alphaproteobacteria	Hyphomicrobiales	Rhizobiaceae	Agrobacterium	Agrobacterium salinitolerans
SORGH_AS_0849	TX08001	TAMU - College Station Texas	Epicuticular wax	M9 + 0.4%Sucrose	Anaerobic	37C	Proteobacteria	Alphaproteobacteria	Hyphomicrobiales	Rhizobiaceae	Agrobacterium	Agrobacterium salinitolerans
SORGH_AS_0852	TX08001	TAMU - College Station Texas	Epicuticular wax	Jensen	Anaerobic	25C	Proteobacteria	Gammaproteobacteria	Xanthomonadales	Xanthomonadaceae	Xanthomonas	Xanthomonas albilineans
SORGH_AS_0853	TX08001	TAMU - College Station Texas	Epicuticular wax	Jensen	Anaerobic	25C	Proteobacteria	Betaproteobacteria	Burkholderiales	Comamonadaceae	Pseudacidovorax	Pseudacidovorax intermedius
SORGH_AS_0856	TX08001	TAMU - College Station Texas	Epicuticular wax	M9 N-free 1% Galactose	Anaerobic	25C	Proteobacteria	Alphaproteobacteria	Hyphomicrobiales	Rhizobiaceae	Agrobacterium	Agrobacterium salinitolerans
SORGH_AS_0857	TX08001	TAMU - College Station Texas	Epicuticular wax	Jensen	Anaerobic	25C	Actinobacteria	Actinobacteria	Micrococcales	Microbacteriaceae	Microbacterium	Microbacterium binotii
SORGH_AS_0859	TX08001	TAMU - College Station Texas	Epicuticular wax	MMS Methanol		25C	Actinobacteria	Actinobacteria	Micrococcales	Microbacteriaceae	Microbacterium	Microbacterium proteolyticum
SORGH_AS_0860	TX08001	TAMU - College Station Texas	Epicuticular wax	MMS Methanol		25C	Proteobacteria	Gammaproteobacteria	Xanthomonadales	Xanthomonadaceae	Xanthomonas	Xanthomonas albilineans
SORGH_AS_0862	TX08001	TAMU - College Station Texas	Epicuticular wax	Jensen		25C	Actinobacteria	Actinobacteria	Micrococcales	Microbacteriaceae	Microbacterium	Microbacterium binotii
SORGH_AS_0864	TX08001	TAMU - College Station Texas	Epicuticular wax	Jensen		25C	Actinobacteria	Actinobacteria	Propionibacteriales	Nocardioidaceae	Nocardioides	Nocardioides zeae
SORGH_AS_0866	TX08001	TAMU - College Station Texas	Epicuticular wax	Jensen		25C	Actinobacteria	Actinobacteria	Micrococcales	Microbacteriaceae	Microbacterium	Microbacterium testaceum
SORGH_AS_0867	TX08001	TAMU - College Station Texas	Epicuticular wax	Jensen		25C	Actinobacteria	Actinobacteria	Micrococcales	Microbacteriaceae	Microbacterium	Microbacterium proteolyticum
SORGH_AS_0868	TX08001	TAMU - College Station Texas	Epicuticular wax	Jensen		25C	Proteobacteria	Gammaproteobacteria	Pseudomonadales	Moraxellaceae	Acinetobacter	Acinetobacter baylyi
SORGH_AS_0870	TX08001	TAMU - College Station Texas	Epicuticular wax	Jensen		25C	Proteobacteria	Alphaproteobacteria	Sphingomonadales	Sphingomonadaceae	Sphingomonas	Sphingomonas sanguinis
SORGH_AS_0872	TX08001	TAMU - College Station Texas	Epicuticular wax	Jensen		25C	Actinobacteria	Actinobacteria	Micrococcales	Microbacteriaceae	Microbacterium	Microbacterium proteolyticum
SORGH_AS_0875	TX08001	TAMU - College Station Texas	Epicuticular wax	M9 nitrogen-Carbon free		25C	Actinobacteria	Actinobacteria	Micrococcales	Microbacteriaceae	Microbacterium	Microbacterium proteolyticum
SORGH_AS_0878	TX08001	TAMU - College Station Texas	Epicuticular wax	M9 nitrogen-Carbon free		25C	Proteobacteria	Gammaproteobacteria	Enterobacterales	Enterobacteriaceae	Klebsiella	Klebsiella variicola
SORGH_AS_0879	TX08001	TAMU - College Station Texas	Epicuticular wax	M9 nitrogen-Carbon free		25C	Proteobacteria	Alphaproteobacteria	Sphingomonadales	Sphingomonadaceae	Sphingomonas	Sphingomonas paucimobilis
SORGH_AS_0882	TX08001	TAMU - College Station Texas	Epicuticular wax	Jensen		25C	Actinobacteria	Actinobacteria	Micrococcales	Microbacteriaceae	Microbacterium	Microbacterium testaceum
SORGH_AS_0883	TX08001	TAMU - College Station Texas	Epicuticular wax	Jensen		25C	Actinobacteria	Actinobacteria	Micrococcales	Microbacteriaceae	Microbacterium	Microbacterium kyungheense
SORGH_AS_0885	TX08001	TAMU - College Station Texas	Epicuticular wax	M9 nitrogen-Carbon free		25C	Actinobacteria	Actinobacteria	Propionibacteriales	Nocardioidaceae	Nocardioides	Nocardioides zeae
SORGH_AS_0887	TX08001	TAMU - College Station Texas	Epicuticular wax	M9 nitrogen-Carbon free		25C	Proteobacteria	Gammaproteobacteria	Pseudomonadales	Moraxellaceae	Acinetobacter	Acinetobacter baylyi
SORGH_AS_0888	TX08001	TAMU - College Station Texas	Epicuticular wax	MMS methanol		25C	Actinobacteria	Actinobacteria	Micrococcales	Microbacteriaceae	Microbacterium	Microbacterium hominis
SORGH_AS_0889	TX08001	TAMU - College Station Texas	Epicuticular wax	M9 nitrogen-Carbon free		25C	Actinobacteria	Actinobacteria	Micrococcales	Microbacteriaceae	Microbacterium	Microbacterium proteolyticum
SORGH_AS_0893	TX08001	TAMU - College Station Texas	Epicuticular wax	King B		25C	Proteobacteria	Gammaproteobacteria	Pseudomonadales	Moraxellaceae	Acinetobacter	Acinetobacter baylyi
SORGH_AS_0906	TX08001	TAMU - College Station Texas	Epicuticular wax	M9 nitrogen-Carbon free		37C	Proteobacteria	Gammaproteobacteria	Enterobacterales	Enterobacteriaceae	Klebsiella	Klebsiella variicola
SORGH_AS_0909	TX08001	TAMU - College Station Texas	Epicuticular wax	50% R2A		37C	Bacteroidetes	Flavobacteria	Flavobacteriales	Weekseallaceae	Chryseobacterium	Chryseobacterium sp
SORGH_AS_0913	TX08001	TAMU - College Station Texas	Epicuticular wax	50% R2A		37C	Actinobacteria	Actinobacteria	Propionibacteriales	Nocardioidaceae	Nocardioides	Nocardioides zeae
SORGH_AS_0923	TX08001	TAMU - College Station Texas	Epicuticular wax	50% R2A		37C	Actinobacteria	Actinobacteria	Micrococcales	Microbacteriaceae	Microbacterium	Microbacterium kyungheense
SORGH_AS_0930	TX08001	TAMU - College Station Texas	Epicuticular wax	50% R2A		37C	Actinobacteria	Actinobacteria	Micrococcales	Microbacteriaceae	Microbacterium	Microbacterium sp
SORGH_AS_0936	TX08001	TAMU - College Station Texas	Epicuticular wax	Pirovskaya		25C	Proteobacteria	Alphaproteobacteria	Rhodospirillales	Acetobacteraceae	Asaia	Asaia bogorensis
SORGH_AS_0937	TX08001	TAMU - College Station Texas	Epicuticular wax	50% R2A		37C	Actinobacteria	Actinobacteria	Micrococcales	Microbacteriaceae	Microbacterium	Microbacterium proteolyticum
SORGH_AS_0947	TX08001	TAMU - College Station Texas	Epicuticular wax	Pirovskaya		25C	Proteobacteria	Alphaproteobacteria	Rhodospirillales	Acetobacteraceae	Asaia	Asaia bogorensis
SORGH_AS_0950	TX08001	TAMU - College Station Texas	Epicuticular wax	Gauze N-1		37C	Proteobacteria	Alphaproteobacteria	Sphingomonadales	Sphingomonadaceae	Sphingomonas	Sphingomonas sanguinis
SORGH_AS_0951	TX08001	TAMU - College Station Texas	Epicuticular wax	Gauze N-1		37C	Actinobacteria	Actinobacteria	Micrococcales	Microbacteriaceae	Microbacterium	Microbacterium binotii
SORGH_AS_0952	TX08001	TAMU - College Station Texas	Epicuticular wax	Gauze N-1		37C	Actinobacteria	Actinobacteria	Micrococcales	Microbacteriaceae	Microbacterium	Microbacterium testaceum
SORGH_AS_0953	TX08001	TAMU - College Station Texas	Epicuticular wax	Gauze N-1-3		37C	Actinobacteria	Actinobacteria	Micrococcales	Microbacteriaceae	Microbacterium	Microbacterium proteolyticum
SORGH_AS_0956	TX08001	TAMU - College Station Texas	Epicuticular wax	0.5% B. Cayophyllene		37C	Proteobacteria	Gammaproteobacteria	Xanthomonadales	Xanthomonadaceae	Pseudoxanthomonas	Pseudoxanthomonas helianthi
SORGH_AS_0961	TX08001	TAMU - College Station Texas	Epicuticular wax	0.5% B. Cayophyllene		37C	Proteobacteria	Betaproteobacteria	Burkholderiales	Comamonadaceae	Pseudacidovorax	Pseudacidovorax intermedius
SORGH_AS_0962	TX08001	TAMU - College Station Texas	Epicuticular wax	King B		25C	Proteobacteria	Alphaproteobacteria	Rhodospirillales	Acetobacteraceae	Asaia	Asaia bogorensis
SORGH_AS_0963	TX08001	TAMU - College Station Texas	Epicuticular wax	King B		25C	Proteobacteria	Gammaproteobacteria	Xanthomonadales	Xanthomonadaceae	Pseudoxanthomonas	Pseudoxanthomonas helianthi
SORGH_AS_0965	TX08001	TAMU - College Station Texas	Epicuticular wax	Gauze N-1-3		37C	Proteobacteria	Alphaproteobacteria	Sphingomonadales	Sphingomonadaceae	Sphingomonas	Sphingomonas sanguinis
SORGH_AS_0967	TX08001	TAMU - College Station Texas	Epicuticular wax	King B		25C	Proteobacteria	Gammaproteobacteria	Pseudomonadales	Moraxellaceae	Acinetobacter	Acinetobacter baylyi
SORGH_AS_0968	TX08001	TAMU - College Station Texas	Epicuticular wax	King B		25C	Proteobacteria	Alphaproteobacteria	Hyphomicrobiales	Rhizobiaceae	Agrobacterium	Agrobacterium larrymoorei
SORGH_AS_0969	TX08001	TAMU - College Station Texas	Epicuticular wax	King B		25C	Actinobacteria	Actinobacteria	Micrococcales	Microbacteriaceae	Microbacterium	Microbacterium testaceum
SORGH_AS_0974	TX08001	TAMU - College Station Texas	Epicuticular wax	50% R2A	Anaerobic	37C	Proteobacteria	Alphaproteobacteria	Hyphomicrobiales	Rhizobiaceae	Agrobacterium	Agrobacterium larrymoorei
SORGH_AS_0979	TX08001	TAMU - College Station Texas	Epicuticular wax	50% R2A	Anaerobic	37C	Actinobacteria	Actinobacteria	Micrococcales	Microbacteriaceae	Microbacterium	Microbacterium binotii
SORGH_AS_0980	TX08001	TAMU - College Station Texas	Epicuticular wax	50% R2A		37C	Actinobacteria	Actinobacteria	Micrococcales	Microbacteriaceae	Microbacterium	Microbacterium binotii
SORGH_AS_0983	TX08001	TAMU - College Station Texas	Epicuticular wax	Gauze N-1-3		37C	Proteobacteria	Alphaproteobacteria	Hyphomicrobiales	Methylobacteriaceae	Methylobacterium	Methylobacterium fujisawaense
SORGH_AS_0984	TX08001	TAMU - College Station Texas	Epicuticular wax	Gauze N-1		37C	Actinobacteria	Actinobacteria	Micrococcales	Microbacteriaceae	Microbacterium	Microbacterium proteolyticum
SORGH_AS_0987	TX08001	TAMU - College Station Texas	Epicuticular wax	50% R2A	Anaerobic	37C	Proteobacteria	Gammaproteobacteria	Xanthomonadales	Xanthomonadaceae	Xanthomonas	Xanthomonas albilineans
SORGH_AS_0988	TX08001	TAMU - College Station Texas	Epicuticular wax	50% R2A	Anaerobic	37C	Actinobacteria	Actinobacteria	Micrococcales	Microbacteriaceae	Microbacterium	Microbacterium binotii
SORGH_AS_0992	TX08001	TAMU - College Station Texas	Epicuticular wax	R2A + 0.5% B. Cayophyllene		37C	Proteobacteria	Betaproteobacteria	Burkholderiales	Comamonadaceae	Pseudacidovorax	Pseudacidovorax intermedius
SORGH_AS_0993	TX08001	TAMU - College Station Texas	Epicuticular wax	R2A + 0.5% B. Cayophyllene		37C	Proteobacteria	Alphaproteobacteria	Caulobacterales	Caulobacteraceae	Brevundimonas	Brevundimonas albigilva
SORGH_AS_1014	TX08001	TAMU - College Station Texas	Epicuticular wax	TSA		37C	Proteobacteria	Gammaproteobacteria	Xanthomonadales	Xanthomonadaceae	Xanthomonas	Xanthomonas albilineans
SORGH_AS_1015	TX08001	TAMU - College Station Texas	Epicuticular wax	TSA		37C	Proteobacteria	Alphaproteobacteria	Rhodospirillales	Acetobacteraceae	Roseomonas	Roseomonas cervicalis
SORGH_AS_1018	TX08001	TAMU - College Station Texas	Epicuticular wax	TSA		37C	Actinobacteria	Actinobacteria	Micrococcales	Microbacteriaceae	Microbacterium	Microbacterium testaceum
SORGH_AS_1022	TX08001	TAMU - College Station Texas	Epicuticular wax	TSA		37C	Actinobacteria	Actinobacteria	Micrococcales	Microbacteriaceae	Microbacterium	Microbacterium proteolyticum
SORGH_AS_1025	TX08001	TAMU - College Station Texas	Epicuticular wax	TSA		37C	Proteobacteria	Gammaproteobacteria	Enterobacterales	Enterobacteriaceae	Klebsiella	Klebsiella variicola
SORGH_AS_1031	TX08001	TAMU - College Station Texas	Epicuticular wax	TSA		37C	Actinobacteria	Actinobacteria	Micrococcales	Microbacteriaceae	Microbacterium	Microbacterium hominis
SORGH_AS_1045	TX08001	TAMU - College Station Texas	Epicuticular wax	Jensen		37C	Proteobacteria	Gammaproteobacteria	Xanthomonadales	Xanthomonadaceae	Pseudoxanthomonas	Pseudoxanthomonas helianthi
SORGH_AS_1046	TX08001	TAMU - College Station Texas	Epicuticular wax	Jensen		37C	Actinobacteria	Actinobacteria	Micrococcales	Microbacteriaceae	Microbacterium	Microbacterium proteolyticum
SORGH_AS_1048	TX08001	TAMU - College Station Texas	Epicuticular wax	Jensen		37C	Bacteroidetes	Flavobacteria	Flavobacteriales	Weekseallaceae	Chryseobacterium	Chryseobacterium camelliae
SORGH_AS_1060	TX08001	TAMU - College Station Texas	Epicuticular wax	TSA		25C	Actinobacteria	Actinobacteria	Micrococcales	Microbacteriaceae	Microbacterium	Microbacterium testaceum
SORGH_AS_1064	TX08001	TAMU - College Station Texas	Epicuticular wax	TSA		25C	Bacteroidetes	Flavobacteria	Flavobacteriales	Weekseallaceae	Chryseobacterium	Chryseobacterium camelliae
SORGH_AS_1067	TX08001	TAMU - College Station Texas	Epicuticular wax	TSA		25C	Actinobacteria	Actinobacteria	Propionibacteriales	Nocardioidaceae	Nocardioides	Nocardioides zeae
SORGH_AS_1070	TX08001	TAMU - College Station Texas	Epicuticular wax	TSA		25C	Proteobacteria	Gammaproteobacteria	Enterobacterales	Enterobacteriaceae	Klebsiella	Klebsiella variicola
SORGH_AS_1071	TX08001	TAMU - College Station Texas	Epicuticular wax	TSA		25C	Actinobacteria	Actinobacteria	Micrococcales	Microbacteriaceae	Microbacterium	Microbacterium binotii
SORGH_AS_1076	TX08001	TAMU - College Station Texas	Epicuticular wax	R2A		37C	Actinobacteria	Actinobacteria	Micrococcales	Microbacteriaceae	Microbacterium	Microbacterium binotii
SORGH_AS_1077	TX08001	TAMU - College Station Texas	Epicuticular wax	R2A		37C	Actinobacteria	Actinobacteria	Micrococcales	Microbacteriaceae	Microbacterium	Microbacterium testaceum
SORGH_AS_1079	TX08001	TAMU - College Station Texas	Epicuticular wax	R2A		37C	Actinobacteria	Actinobacteria	Micrococcales	Microbacteriaceae	Microbacterium	Microbacterium binotii
SORGH_AS_1080	TX08001	TAMU - College Station Texas	Epicuticular wax	R2A		37C	Proteobacteria	Gammaproteobacteria	Pseudomonadales	Moraxellaceae	Acinetobacter	Acinetobacter baylyi
SORGH_AS_1083	TX08001	TAMU - College Station Texas	Epicuticular wax	R2A		37C	Proteobacteria	Alphaproteobacteria	Hyphomicrobiales	Rhizobiaceae	Agrobacterium	Agrobacterium fabrum
SORGH_AS_1085	TX08001	TAMU - College Station Texas	Epicuticular wax	R2A		37C	Bacteroidetes	Flavobacteria	Flavobacteriales	Weekseallaceae	Chryseobacterium	Chryseobacterium camelliae
SORGH_AS_1091	TX08001	TAMU - College Station Texas	Epicuticular wax	M9	Anaerobic	25C	Proteobacteria	Alphaproteobacteria	Hyphomicrobiales	Rhizobiaceae	Agrobacterium	Agrobacterium salinitolerans
SORGH_AS_1094	TX08001	TAMU - College Station Texas	Epicuticular wax	M9	Anaerobic	25C	Proteobacteria	Gammaproteobacteria	Enterobacterales	Erwiniaceae	Pantoea	Pantoea dispersa
SORGH_AS_1097	TX08001	TAMU - College Station Texas	Epicuticular wax	KB		37C	Proteobacteria	Gammaproteobacteria	Pseudomonadales	Moraxellaceae	Acinetobacter	Acinetobacter baylyi
SORGH_AS_1100	TX08001	TAMU - College Station Texas	Epicuticular wax	KB		37C	Proteobacteria	Betaproteobacteria	Burkholderiales	Comamonadaceae	Pseudacidovorax	Pseudacidovorax intermedius
SORGH_AS_1114	TX08001	TAMU - College Station Texas	Epicuticular wax	M9		37C	Proteobacteria	Gammaproteobacteria	Xanthomonadales	Xanthomonadaceae	Pseudoxanthomonas	Pseudoxanthomonas helianthi
SORGH_AS_1115	TX08001	TAMU - College Station Texas	Epicuticular wax	M9		37C	Proteobacteria	Alphaproteobacteria	Rhodospirillales	Acetobacteraceae	Roseomonas	Roseomonas musae
SORGH_AS_1121	TX08001	TAMU - College Station Texas	Epicuticular wax	M9-N-Free	Anaerobic	37C	Proteobacteria	Alphaproteobacteria	Hyphomicrobiales	Rhizobiaceae	Agrobacterium	Agrobacterium salinitolerans
SORGH_AS_1123	TX08001	TAMU - College Station Texas	Epicuticular wax	M9		37C	Actinobacteria	Actinobacteria	Micrococcales	Microbacteriaceae	Microbacterium	Microbacterium hominis
SORGH_AS_1124	TX08001	TAMU - College Station Texas	Epicuticular wax	M9		37C	Actinobacteria	Actinobacteria	Micrococcales	Microbacteriaceae	Microbacterium	Microbacterium testaceum
SORGH_AS_1126	TX08001	TAMU - College Station Texas	Epicuticular wax	M9		37C	Proteobacteria	Alphaproteobacteria	Hyphomicrobiales	Rhizobiaceae	Agrobacterium	Agrobacterium larrymoorei
SORGH_AS_1139	TX08001	TAMU - College Station Texas	Epicuticular wax	R2A		25C	Actinobacteria	Actinobacteria	Micrococcales	Microbacteriaceae	Microbacterium	Microbacterium proteolyticum
SORGH_AS_1145	TX08001	TAMU - College Station Texas	Epicuticular wax	R2A	Anaerobic	37C	Proteobacteria	Betaproteobacteria	Burkholderiales	Comamonadaceae	Pseudacidovorax	Pseudacidovorax intermedius
SORGH_AS_1146	TX08001	TAMU - College Station Texas	Epicuticular wax	R2A	Anaerobic	37C	Proteobacteria	Gammaproteobacteria	Enterobacterales	Enterobacteriaceae	Klebsiella	Klebsiella variicola
SORGH_AS_1155	TX08001	TAMU - College Station Texas	Epicuticular wax	R2A + 1.2 MPA PEG 600		25C	Actinobacteria	Actinobacteria	Propionibacteriales	Nocardioidaceae	Nocardioides	Nocardioides zeae
SORGH_AS_1156	TX08001	TAMU - College Station Texas	Epicuticular wax	R2A + 1.2 MPA PEG 600		25C	Actinobacteria	Actinobacteria	Micrococcales	Microbacteriaceae	Microbacterium	Microbacterium binotii
SORGH_AS_1162	TX08001	TAMU - College Station Texas	Epicuticular wax	MMS Methanol		25C	Actinobacteria	Actinobacteria	Propionibacteriales	Nocardioidaceae	Nocardioides	Nocardioides zeae
SORGH_AS_1168	TX08001	TAMU - College Station Texas	Epicuticular wax	MMS Methanol		25C	Proteobacteria	Gammaproteobacteria	Pseudomonadales	Moraxellaceae	Acinetobacter	Acinetobacter baylyi
SORGH_AS_1169	TX08001	TAMU - College Station Texas	Epicuticular wax	MMS Methanol		25C	Actinobacteria	Actinobacteria	Micrococcales	Microbacteriaceae	Microbacterium	Microbacterium testaceum
SORGH_AS_1171	TX08001	TAMU - College Station Texas	Epicuticular wax	MMS Methanol		25C	Bacteroidetes	Flavobacteria	Flavobacteriales	Weekseallaceae	Chryseobacterium	Chryseobacterium hagamense
SORGH_AS_1173	TX08001	TAMU - College Station Texas	Epicuticular wax	M9 nitrogen-Carbon free	Anaerobic	37C	Proteobacteria	Gammaproteobacteria	Enterobacterales	Enterobacteriaceae	Klebsiella	Klebsiella variicola
SORGH_AS_1175	TX08001	TAMU - College Station Texas	Epicuticular wax	M9 nitrogen-Carbon free	Anaerobic	37C	Bacteroidetes	Flavobacteria	Flavobacteriales	Weekseallaceae	Chryseobacterium	Chryseobacterium camelliae
SORGH_AS_1176	TX08001	TAMU - College Station Texas	Epicuticular wax	M9 nitrogen-Carbon free	Anaerobic	37C	Proteobacteria	Gammaproteobacteria	Xanthomonadales	Xanthomonadaceae	Pseudoxanthomonas	Pseudoxanthomonas helianthi
SORGH_AS_1204	TX08001	TAMU - College Station Texas	Epicuticular wax	Gauze N-1		25C	Actinobacteria	Actinobacteria	Micrococcales	Microbacteriaceae	Microbacterium	Microbacterium zeae
SORGH_AS_1205	TX08001	TAMU - College Station Texas	Epicuticular wax	Gauze N-1		25C	Actinobacteria	Actinobacteria	Propionibacteriales	Nocardioidaceae	Nocardioides	Nocardioides zeae
SORGH_AS_1206	TX08001	TAMU - College Station Texas	Epicuticular wax	Gauze N-1		25C	Actinobacteria	Actinobacteria	Micrococcales	Microbacteriaceae	Microbacterium	Microbacterium arborescens
SORGH_AS_1207	TX08001	TAMU - College Station Texas	Epicuticular wax	Gauze N-1		25C	Actinobacteria	Actinobacteria	Micrococcales	Microbacteriaceae	Microbacterium	Microbacterium proteolyticum
SORGH_AS_1208	TX08001	TAMU - College Station Texas	Epicuticular wax	Gauze N-1		25C	Actinobacteria	Actinobacteria	Micrococcales	Microbacteriaceae	Microbacterium	Microbacterium hominis
